# Ependymomas are cancers of the pre-neural crest/roof plate lineage

**DOI:** 10.64898/2026.07.13.736818

**Authors:** Polina Balin, Sachin A. Kumar, Riley Galton, Alberto Delaidelli, Wilda Orisme, Parthiv Haldipur, Ncedile Mankahla, Amr Saadeldin, Nik von Krosigk, Maria C. Vladoiu, Anders W. Erickson, Meyer Barembaum, Jake Millman, Amy J. Banks, Jeffrey T. Joseph, Oman Khan, Simon Du, Olga Sirbu, Winnie Ong, Damien Faury, Vicente Santa-Maria Lopez, Sigourney Bonner, Jennifer Coleman, Jason Eigenbrood, Elizabeth A. Cooper, Jonathan K. Duh, Jiao Zhang, John J.Y. Lee, Alexandra Rasnitsyn, Aidan E. Cedillo, Gabrielle Persad, Liam D. Hendrikse, Olivier Saulnier, Randy Van Ommeren, David Przelicki, Namal Abeysundara, Rachel N. Curry, Hannah N. Ahmed, Raul A. Suarez, Cory M. Richman, Ning Huang, Hao Wang, Haipeng Su, Jonelle Pallotta, Esta Mak, Andrew Bondoc, Adrian Levine, Baojin Yao, Laura M. Prolo, Craig Daniels, Andrey Korshunov, Kristen W. Yeom, Vijay Ramaswamy, Livia Garzia, Ana Nikolic, Daniel Schramek, Qing Richard Lu, Jeremy N. Rich, Kenneth Aldape, Kathleen J. Millen, Poul H. Sorensen, Marco Gallo, Richard J. Gilbertson, Nada Jabado, Xiaochong Wu, Lincoln D. Stein, David W. Ellison, Marianne E. Bronner, Michael D. Taylor

**Affiliations:** The Arthur and Sonia Labatt Brain Tumour Research Centre, The Hospital for Sick Children, Toronto, ON, Canada; Developmental and Stem Cell Biology Program, The Hospital for Sick Children, Toronto, ON, Canada; Department of Pediatrics, Baylor College of Medicine, Houston, TX, United States; Texas Children’s Cancer and Hematology Center, Houston, TX, USA; Department of Pediatric Oncology, Dana-Farber Cancer Institute and Division of Hematology/Oncology, Boston Children’s Hospital, Harvard Medical School, Boston, MA, USA; Division of Biology and Biological Engineering, California Institute of Technology, Pasadena, CA, United States; Stowers Institute for Medical Research, Kansas City, MO, United States; Department of Pathology, Mass General Brigham, Harvard Medical School, Boston, MA, USA; Department of Molecular Oncology, British Columbia Cancer Research Centre, Vancouver, BC, Canada; Department of Pathology, St. Jude Children’s Research Hospital, Memphis, TN, United States; Center for Integrative Brain Research, Seattle Children’s Research Institute, Seattle, WA, United States; Development, Disease Models & Therapeutics Graduate Program, Baylor College of Medicine, Houston, TX 77030, USA; Department of Molecular Genetics, University of Toronto, Toronto, ON, Canada; Department of Biochemistry and Molecular Biology, Cumming School of Medicine, University of Calgary, Calgary, AB, Canada; Charbonneau Cancer Institute, Cumming School of Medicine, University of Calgary, Calgary, AB, Canada; Department of Pathology and Laboratory Medicine, Cumming School of Medicine, University of Calgary, Calgary, AB, Canada; Hotchkiss Brain Institute, Cumming School of Medicine, University of Calgary, Calgary, AB, Canada; Alberta Precision Laboratories, Calgary, AB; Department of Medical Biophysics, University of Toronto, Toronto, ON, Canada; The Research Institute of the McGill University Health Centre, Montreal, QC, Canada; Department of Pediatrics, McGill University, Montreal, QC, Canada; CRUK Cambridge Institute, Li Ka Shing Centre, Robinson Way, Cambridge, UK; Stanford University School of Medicine, Palo Alto, CA, United States; Department of Pathology and Krantz Family Center for Cancer Research, Massachusetts General Hospital and Harvard Medical School, Boston, MA, United States; Broad Institute of Harvard and Massachusetts Institute of Technology (MIT), Cambridge, MA, United States; University Health Network, Princess Margaret Cancer Centre, Toronto, ON, Canada; Genomics and Development of Childhood Cancers, Institut Curie, PSL University, Paris, France; INSERM U830, Cancer Heterogeneity Instability and Plasticity, Institut Curie, PSL University, Paris, France; SIREDO: Care, Innovation and Research for Children, Adolescents and Young Adults with Cancer, Institut Curie, Paris, France; Cell Biology Research Program, The Hospital for Sick Children, Toronto, ON, Canada; Department of Pediatric Laboratory Medicine, Hospital for Sick Children, Toronto, ON, Canada; Department of Neurosurgery, Stanford University School of Medicine, Palo Alto, CA, United States; Neuropathology, German Consortium for Translational Cancer Research (DKTK), German Cancer Research Center (DKFZ), Heidelberg, Germany; Department of Radiology, Phoenix Children’s Hospital, 1919 E Thomas Rd, Phoenix, AZ, United States; Division of Haematology/Oncology, Department of Pediatrics, The Hospital for Sick Children, Toronto, ON, Canada; Cancer Research Program, The Research Institute of the McGill University Health Centre, Montreal, QC, Canada; Centre for Molecular and Systems Biology, Lunenfeld-Tanenbaum Research Institute, Mount Sinai Hospital, Toronto, ON, Canada; Brain Tumor Center, Division of Experimental Hematology and Cancer Biology, Cancer and Blood Diseases Institute, Cincinnati Children’s Hospital Medical Center, Cincinnati, OH, USA; Lineberger Comprehensive Cancer Center, University of North Carolina, Chapel Hill, NC, USA; Department of Neurology, University of North Carolina, Chapel Hill, NC, USA; Laboratory of Pathology, National Cancer Institute, Bethesda, Maryland, USA; Department of Pediatrics, University of Washington, Seattle, WA, United States; Department of Pathology and Laboratory Medicine, University of British Columbia,Vancouver, BC, Canada; Alberta Children’s Hospital Research Institute, Cumming School of Medicine, University of Calgary, Calgary, AB, Canada; Dan L Duncan Comprehensive Cancer Center, Baylor College of Medicine, Houston, TX, USA; Adaptive Oncology, Ontario Institute for Cancer Research, Toronto, ON, Canada; Department of Neurosurgery, Baylor College of Medicine, Houston, TX, USA; Department of Neurosurgery, Texas Children’s Hospital, Houston, TX, USA

## Abstract

Distinct molecular variants of the brain cancer ependymoma are distributed along the rostral-caudal extent of the central nervous system (CNS). Historically proposed to arise from ventricular ependyma, recent studies have suggested conflicting cellular origins, including the neural radial glia and the roof plate lineages. Using single-cell transcriptomics, immunohistochemistry, and lineage tracing, we demonstrate that ependymomas across all CNS compartments transcriptionally mirror MSX1^+ve^ pre-neural crest/roof plate (Pre-NC/RP) lineage derivatives. Ependymoma subgroups recapitulate the spatial and molecular diversity of regional Pre-NC/RP populations, while retaining conserved MSX1 expression. Expression of the oncogenic fusion ZFTA-RELA within the murine Pre-NC/RP lineage generated tumors that faithfully resembled human ependymoma. These findings identify a common embryonic cellular origin for ependymomas and reconcile previously conflicting models of tumorigenesis.
