## Supplementary material for "Ependymomas are cancers of the pre-neural crest/roof plate lineage": table S3

### Sheet: Sheet1
Pre-NC/RP signature
ID1
ID3
HES6
HES5
AL359091.1
MSX1
CTGF
RND2
HOXB-AS3
DRAXIN
ARL4A
NLRP1
HES1
OLIG3
MSX2
ZIC1
TAGLN
PTN
HOTAIRM1
HES4
RARRES2
AL139246.5
TPPP3
LINC02381
NPPC
METRN
ID4
ID2
CKB
RFX4
VAT1
LINC00461
CARHSP1
ZIC2
HOXB2
CCND2
CCND1
AC023794.3
TTYH1
GRID2
BTG1
HEY1
NENF
PAX3
SLC2A1
WNT3A
PCBD1
DLL1
SOX2
LRRN1
MSMO1
GINS2
CXCR4
PBX1
PLPPR3
SKIL
TUBB2B
IGFBP2
NES
EMID1
FZD10
TMEM47
RAB38
WNT4
GNAI2
RBP1
MEIS2
PLAGL1
MEST
ZIC4
