## Supplementary material for "Ependymomas are cancers of the pre-neural crest/roof plate lineage": table S5

### Sheet: Sheet1
Cell Type - Vladoiu et al., 2019
Roof Plate-like Stem Cells	Wls, Msx1, Lmx1a, Bambi, Folr1	PMID: 31043743
Gliogenic Progenitors	Fabp7, Aldh1l1, Gdf10, Slc1a3	PMID: 31043743
Cell Type - Balin et al.	Markers	References
Pre-Neural Crest/Roof Plate cells	Msx1, Olig3, Pax3, Draxin	PMID: 32946775
Roof Plate Stem Cells	Msx1, Rspo3, Wls, Gdf7, Lmx1a	PMID: 32946775
Roof Plate-derived Radial Glia	Fabp7, Msx1, Wls, Lmx1a, Nes, Gfap	PMID: 31031189, PMID: 29874580, PMID: 29891676, PMID: 22539980, PMID: 37095394, PMID: 15188430, PMID: 34449633, PMID: 33920095, PMID: 30735127
Choroid Plexus Precursors	Rspo2, Lmx1a, Msx1, Wnt5a, Wnt2b	PMID: 33932339, PMID: 26174708
Mature Choroid Plexus Epithelium	Ttr, Kcne2, Foxj1, Msx1	PMID: 17728348, PMID: 33932339
