## Supplementary material for "Ependymomas are cancers of the pre-neural crest/roof plate lineage": table S10

### Sheet: Human Samples
Sample_ID	Age_at_Dx_yrs	Gender	Tumour_Subgroup	Technique
BT315	1.6	F	PFA	scRNAseq
BT314	2.6	F	PFA	scRNAseq
BT307	7	F	PFA	scRNAseq
EPT2178	2	M	PFA	scRNAseq
EPT2173	0.83	M	PFA	scRNAseq
EPT2123	6.5	M	PFA	scRNAseq
EPT2112	0.92	M	PFA	scRNAseq
EPT1816	9.6	M	PFA	scRNAseq
EPN0989	20	M	PFB	snRNAseq
EPT0992	55	M	PFB	snRNAseq
EPT1246	4	M	PFB	snRNAseq
EPT1271	32	M	MPE	snRNAseq
EPT1278	11	M	MPE	snRNAseq
EPT2105	17.75	M	MPE	snRNAseq
EPT1864	2	F	ZFTA	scRNAseq
EPT2368	5.16	M	ZFTA	scRNAseq
EPT1813	9	M	ZFTA	scRNAseq
EPT1815	6.6	F	ZFTA	scRNAseq

### Sheet: Mouse lineage tracing
Background	Tamoxifen	Embryonic Day	Tissue
Msx1CreERT2;Ai14	E9.5	E10.5	Hindbrain
Msx1CreERT2;Ai14	E9.5	E10.5	Hindbrain
Msx1CreERT2;Ai14	E9.5	E10.5	Hindbrain
Msx1CreERT2;Ai14	E9.5	E14.5	Cerebellum+ChP
Msx1CreERT2;Ai14	E9.5	E14.5	Cerebellum+ChP
Msx1CreERT2;Ai14	E9.5	E14.5	Cerebellum+ChP
Msx1CreERT2;Ai14	E12.5	E14.5	2 cerebral hemispheres
Msx1CreERT2;Ai14	E12.5	E14.5	2 cerebral hemispheres
Msx1CreERT2;Ai14	E12.5	E14.5	2 cerebral hemispheres
Msx1CreERT2;Ai14	E9.5	E18.5	Cerebellum+ChP
Msx1CreERT2;Ai14	E9.5	E18.5	Cerebellum+ChP
Msx1CreERT2;Ai14	E9.5	E18.5	Cerebellum+ChP
Msx1CreERT2;Ai14	E12.5	E18.5	1 cerebral hemisphere
Msx1CreERT2;Ai14	E12.5	E18.5	1 cerebral hemisphere
Msx1CreERT2;Ai14	E12.5	E18.5	1 cerebral hemisphere
